# A small molecule inhibitor of NVL suppresses tumor growth by blocking ribosome biogenesis

**DOI:** 10.1101/2025.07.31.667081

**Authors:** Holly H. Guo, Ye Tao, Victor E. Cruz, Min Fang, Vishal Khivansara, Shanhai Xie, Ashley Leach, Divya Reddy, Johann Peterson, Jiwoong Kim, Noelle S. Williams, Arin Aurora, Jan P. Erzberger, Jef K. De Brabander, Deepak Nijhawan

## Abstract

A longstanding hypothesis, stemming from the enlarged nucleoli typical of cancer cells, posits ribosome production as a selective cancer liability. Certain genotoxic chemotherapies work partly by disrupting ribosome biogenesis, highlighting the need for selective inhibitors of this pathway. Using forward genetics, we identified mutations in the essential 60S ribosomal subunit assembly factor NVL that confer resistance to MM17, a dibenzothiazepinone with anticancer activity. Cryo-EM reconstructions of the NVL hexameric assembly reveal two MM17 docking sites adjacent to resistance mutations. NVL inhibition by MM17 arrests 60S biogenesis in the nucleolus and induces cell cycle arrest or apoptosis through both MDM2/p53-dependent and p53-independent pathways, without causing DNA damage. A bioavailable analog, MM927, suppresses tumor growth in mouse models of leukemia and colorectal cancer without observable toxicity. These findings establish NVL inhibitors as a promising new class of targeted therapeutics and validate ribosome biogenesis as a cancer-specific vulnerability.
