## Supplementary material for "A small molecule inhibitor of NVL suppresses tumor growth by blocking ribosome biogenesis": Table S2

### Sheet: Sheet1
Table S2: Sequencing analysis of compound resistant clones, related to Figure 1.
Barcode sequence (unique founder event)	Clone # in Fig. 1D, E	Lab Clone #	Mutagenesis	Resistance fold	NVL mutation
					Whole exome sequencing	PCR based Amplicon sequencing
AGAGTCTCTGTCTCTCTGACACAC	5	731	on	17.11	Gly433Asp	Gly433Asp
CACTCTGACACACTGTCTCACACT		823	on	16.17		Ala567Thr
CACTCTGTGACTCAGAGAGTGTCA		811	on	11.45		Gly433Cys
		817	on	13.38
CAGACAGAGAGACACTGTCAGTGA		862	on	8.41		Thr574Ile
CAGACTCAGTGACTGTCAGAGACA		766	on	3.06		Ala402Thr
CAGACTGAGTGACTGTCTGTCTGT		738	on	17.56		Ala423Pro
CAGAGAGTGAGAGAGAGTGAGTCA	11	763	on	18.36	Ala567Val	Ala567Val
CAGAGAGTGTCTGAGAGAGAGTCTGACAGT		767	on	3.17		Met284Thr
CAGTCTCTCACAGAGTCACAGACT		833	on	6.49
		818	on	8.39
		808	on	8.42		Thr574Ile
		858	on	8.51
		859	on	8.55
		829	on	8.6
		830	on	8.62
		813	on	9.22
		819	on	9.38
		825	on	9.75
		815	on	10.04
CTCACTCTGTGACTGAGAGAGACA		816	on	27.94
CTCAGTGTGACAGACACACACACT		723	on	19.15		Pro307Thr
CTCTCTGACTCAGAGAGTGAGTGA		772	off	3.75		Thr707Ala
		742	off	3.92		Thr707Ala
CTCTGTCTCAGTGAGACTCAGAGA		827	on	15.68		Ala567Thr
CTCTGTCTGTGTGACACTGTCATT		806	off	17.18		Gly433Asp
		720	off	17.22		Gly433Asp
CTGACACTGAGTGTCAGAGAGT		863	on	12.82		Arg403Trp
CTGAGTGAGAGACAGACTACTGT		820	on	14.54		Tyr290His
		861	on	16.2		Tyr290His
CTGTCACAGAGAGACTCTCAGACT	7	733	on	4.65	Arg403Gln	Arg403Gln
CTGTCACTCACACTCACACTGTGA		762	on	4.08		Ile434Val
CTGTCAGAGAGTGTCAGTGTCAGT		770	off	2.95
		745	off	2.99
		746	off	3.74
		744	off	3.76		Arg422Cys
CTGTCTGGTCTGTCACTCTCTCT		805	off	17.32		Arg403Trp
CTGTCTGTGTCACAGACACTCACT		864	on	16.32
		809	on	17.23		Arg403Trp
	2	726	on	32.89	Arg403Trp	Arg403Trp
CTGTCTGTGTCTGTGTCTCTGAGA		824	on	12.9		Pro287Leu
CTGTGTCAGTGTCAGTCTGACACT		832	on	8.13
		821	on	8.25
		814	on	9.98		Thr574Ile
CTGTGTCTGTGAGTCTGTGAGAGT		737	on	11.32		Tyr290His
GACACTCACACTGACAGACACACT		828	on	20.6		Ala567Val
GACACTGTGACACAGTGAGTCTGA		854	on	8.42		Leu293Met
GACAGTGTCTCTCTCACTCAGAGT		855	on	17.6		Pro287Leu
GACTCACTGACTGACTGACTGTGT		822	on	10.37		Thr574Ala
GACTCAGAGTGACTGTCTCACAGT		852	on	12.12		Ala567Thr
		870	on	13.53
GACTCTGACAGTGAGAGTGAGTGA		747	off	4.01		Thr707Ala
GACTCTGTGTGTGACAGTCAGAGA	13	871	on	16.5	Arg299Cys
GACTGACAGACAGACTGAGACACA		774	on	4.09		Met284Thr
GACTGACTGAGTCTGTGAGACACA		739	off	6.69		Met284Val
GACTGAGTCAGTGACTCAGACAGA	3	729	on	18.11	Arg403Trp	Arg403Trp
GAGAGAGAGTCAGACACACAGTCA		876	on	13.8	not analyzed
	14	759	on	15.29	Ala482Val
		810	on	16.82
		873	on	17.27	not analyzed
		831	on	17.49
		721	on	18.7
GAGAGTGAGTGTGAGAGTGTGAGA		736	on	5.8	not analyzed
GAGAGTGTGTCACTCAGAGACACT		826	on	16.29		Pro287Leu
		856	on	17.51		Pro287Leu
GAGTGAGTGAGTGTCTGTGAGTCT	6	732	on	17.12	Arg299Cys	Arg299Cys
GAGTGTGAGTCACAGTGAGTCAGT		749	off	3.94		Thr707Ala
GAGTGTGTGAGTGAGTGAGACACT		807	off	27.88		Ala567Val
GTCAGAGACTGAGTGTCAGACTGA		752	on	5.63		Met284Val
GTCAGAGTGTGTGTGAGTGAGAGA		753	on	3.57		Thr707Ala
		748	off	3.67
GTCAGTGAGACTCTGACACTGTCT		758	on	12.78		Pro298Leu
GTCAGTGTGAGTGTGTGAGACACA	15	874	on	8.22	Tyr290Cys
GTCTCACACTCAGAGTGAGACTGT		764	on	4.2		Glu570Gly
GTCTCAGAGAGAGACAGTGACTGT		769	off	2.45		Arg422Cys
GTCTGAGAGAGAGTCACTGTCTGA		755	on	2.99		Leu534Phe
	10	756	on	3.34	Leu534Phe	Leu534Phe
GTCTGTCTCAGTCACACACAGTGT		719	off	3.5
		741	off	3.91	not analyzed
	9	751	off	3.92	Thr707Ala	Thr707Ala
		743	off	3.98		Thr707Ala
	8	740	off	16.43	Gly433Asp	Gly433Asp
GTCTGTGAGTGTCAGTGAGACACT	4	730	on	3.5	His304Arg	His304Arg
GTCTGTGTGAGACACTGACTGACT		853	on	18.53		Ala567Val
GTGACTGTAGTGAGTGTCACACT		725	on	8.09		Ile434Val
GTGACTGTGAGTCTCAGTGACAGT	1	724	on	4.81	His304Arg	His304Arg
GTGAGAGTGAGACTGTGAGACAGT		872	on	8.5		Phe572Ser
GTGAGTCTCAGTACTGTGTCAGA		760	on	3.39		His304Arg
GTGAGTGAGAGTCACTGTGAGACT		727	on	7.86		Val406Phe
GTGAGTGTCTGTGACTGAGTCTCT		735	on	4.12		His304Arg
		761	on	4.46	not analyzed
GTGTCAGTGAGAGAGTCTGACACT		877	on	8.85		Gly433Ala
GTGTCTGTGTCAGAGACTCAGAGT	12	857	on	17.14	Ala482Val
GTGTGTGTGACAGAGTGAGACAGA		757	on	8.5		Tyr290His
mixed barcodes		722	on	8.67		Tyr290Cys
mixed barcodes		728	on	13.44	not analyzed
mixed barcodes		734	on	4.65	not analyzed
barcode not analyzed		860	on	13.8		Tyr290Cys
barcode not analyzed		812	on	16.12
